# Construction of a new chromosome-scale, long-read reference genome assembly for the Syrian hamster, *Mesocricetus auratus*

**DOI:** 10.1101/2021.07.05.451071

**Authors:** R. Alan Harris, Muthuswamy Raveendran, Dustin T. Lyfoung, Fritz J Sedlazeck, Medhat Mahmoud, Trent M. Prall, Julie A. Karl, Harshavardhan Doddapaneni, Qingchang Meng, Yi Han, Donna Muzny, Roger W. Wiseman, David H. O’Connor, Jeffrey Rogers

**Affiliations:** Human Genome Sequencing Center and Department of Molecular and Human Genetics, Baylor College of Medicine, Houston, TX 77030; Wisconsin National Primate Research Center, University of Wisconsin, Madison, WI 53711; Department of Pathology and Laboratory Medicine, University of Wisconsin, Madison, WI 53711

**Keywords:** Syrian hamster, *Mesocricetus auratus*, genome, disease model, COVID-19

## Abstract

**Background:** The Syrian hamster (*Mesocricetus auratus*) has been suggested as a useful mammalian model for a variety of diseases and infections, including infection with respiratory viruses such as SARS-CoV-2. The MesAur1.0 genome assembly was generated in 2013 using whole-genome shotgun sequencing with short-read sequence data. Current more advanced sequencing technologies and assembly methods now permit the generation of near-complete genome assemblies with higher quality and greater continuity.

**Findings:** Here, we report an improved assembly of the *M. auratus* genome (BCM_Maur_2.0) using Oxford Nanopore Technologies long-read sequencing to produce a chromosome-scale assembly. The total length of the new assembly is 2.46 Gbp, similar to the 2.50 Gbp length of a previous assembly of this genome, MesAur1.0. BCM_Maur_2.0 exhibits significantly improved continuity with a scaffold N50 that is 6.7 times greater than MesAur1.0. Furthermore, 21,616 protein coding genes and 10,459 noncoding genes are annotated in BCM_Maur_2.0 compared to 20,495 protein coding genes and 4,168 noncoding genes in MesAur1.0. This new assembly also improves the unresolved regions as measured by nucleotide ambiguities, where approximately 17.11% of bases in MesAur1.0 were unresolved compared to BCM_Maur_2.0 in which the number of unresolved bases is reduced to 3.00%.

**Conclusions:** Access to a more complete reference genome with improved accuracy and continuity will facilitate more detailed, comprehensive, and meaningful research results for a wide variety of future studies using Syrian hamsters as models.
