## Supplementary Table for "Construction of a new chromosome-scale, long-read reference genome assembly for the Syrian hamster, *Mesocricetus auratus*"

### Sheet: Supplemental Table 1 Ifna genes
Supplemental Table 1. Predicted genes in the Interferon type 1 alpha cluster of the BCM_Maur_2.0 assembly
Gene symbol	GeneID	Location	transcript_id	Protein title	protein_id	CDS (AA)
Ifnb1	121144026	49,977,294..49,978,053	XM_040757177.1	interferon beta	XP_040613111.1	180
LOC121144105	121144105	49,945,028..49,945,866	XM_040757447.1	interferon alpha-12-like	XP_040613381.1	190
LOC121144104	121144104	49,941,073..49,941,845	XM_040757446.1	interferon alpha-12-like	XP_040613380.1	190
LOC101824534	101824534	49,935,845..49,936,576	XM_005074286.2	interferon alpha-12-like	XP_005074343.2	183
LOC121144103	121144103	49,908,481..49,909,288	XM_040757445.1	interferon alpha-12-like	XP_040613379.1	190
LOC121144102	121144102	49,903,440..49,904,191	XM_040757445.1	interferon alpha-12-like	XP_040613379.1	190
LOC121144101	121144101	49,890,895..49,891,467	XM_040757443.1	interferon alpha-12-like	XP_040613377.1	190
LOC101824794	101824794	49,880,577..49,881,113	XM_021229658.2	interferon alpha-9-like	XP_021085317.2	178
LOC121144126	121144126	49,876,002..49,876,505		Pseudo
LOC101836618	101836618	49,870,194..49,870,791	XM_013116473.2	interferon alpha-12-like	XP_012971927.2	190
LOC121144022	121144022	49,825,789..49,827,601		Pseudo
LOC121144100	121144100	49,814,187..49,814,828	XM_040757442.1	interferon alpha-9-like	XP_040613376.1	182
LOC121144125	121144125	49,799,054..49,799,480		Pseudo
LOC101836898	101836898	49,785,752..49,786,538	XM_005074336.2	interferon alpha-12-like	XP_005074393.2	190
LOC121144098	121144098	49,778,757..49,779,541	XM_040757441.1	interferon alpha-12-like	XP_040613375.1	190
LOC121144124	121144124	49,772,293..49,776,130		Pseudo
LOC121144097	121144097	49,769,967..49,770,733)	XM_040757440.1	interferon alpha-12-like	XP_040613374.1	190
LOC121144096	121144096	49,764,190..49,764,762		Pseudo
LOC121144095	121144095	49,753,872..49,754,444	XM_040757439.1	interferon alpha-12-like	XP_040613373.1	190
LOC121144094	121144094	49,749,938..49,750,657	XM_040757438.1	interferon alpha-12-like	XP_040613372.1	190
Ifne	101835486	49,710,928..49,711,577	XM_005088692.2	interferon epsilon	XP_005088749.1	192
